# Neuromolecular and behavioral effects of ethanol deprivation in *Drosophila*

**DOI:** 10.1101/2021.01.02.425101

**Authors:** Natalie M. D’Silva, Katie S. McCullar, Ashley M. Conard, Tyler Blackwater, Reza Azanchi, Ulrike Heberlein, Erica Larschan, Karla R. Kaun

## Abstract

Alcohol use disorder (AUD) is characterized by loss of control in limiting alcohol intake. This may involve intermittent periods of abstinence followed by alcohol seeking and, consequently, relapse. However, little is understood of the molecular mechanisms underlying the impact of alcohol deprivation on behavior. Using a new *Drosophila melanogaster* repeated intermittent alcohol exposure model, we sought to identify how ethanol deprivation alters spontaneous behavior, determine the associated neural structures, and reveal correlated changes in brain gene expression. We found that repeated intermittent ethanol-odor exposures followed by ethanol-deprivation dynamically induces behaviors associated with a negative affect state. Although behavioral states broadly mapped to many brain regions, persistent changes in social behaviors mapped to the mushroom body and surrounding neuropil. This occurred concurrently with changes in expression of genes associated with sensory responses, neural plasticity, and immunity. Like social behaviors, immune response genes were upregulated following three-day repeated intermittent ethanol-odor exposures and persisted with one or two days of ethanol-deprivation, suggesting an enduring change in molecular function. Our study provides a framework for identifying how ethanol deprivation alters behavior with correlated underlying circuit and molecular changes.
