## Supplementary material for "Neuromolecular and behavioral effects of ethanol deprivation in *Drosophila*": Data S1

Figure	Data Structure	Statistical Test	Post Hoc
2	Behavioral classifiers AIE24 hour (air = 8, ethanol = 8) Group mean +/- standard error. Data plotted for all trials	Student's T-Test (Air vs. Ethanol) Atcop: p = 0.00654117 Backup: p = 0.02137708 Chase: p = 0.001521873 Chaining: p = 0.009769359 Crabwalk: p < 0.0001 Jump: p = 0.878271384 Righting: p = 0.035047601 Pivot Center: p = 0.000190689 Pivot Tail: p = 0.00926614 Stops: p < 0.0001 Touch: p Walk: p < 0.0001	N/A
2,3	Behavioral classifiers CIE24 hour (air = 8, ethanol = 7) Group mean +/- standard error. Data plotted for all trials	Student's T-Test (Air vs. Ethanol) Atcop: p < 0.0001 Backup: p < 0.0001 Chase: p < 0.0001 Chaining: p < 0.0001 Crabwalk: p < 0.0001 Jump: p < 0.0001 Righting: p = 0.009159508 Pivot Center: p < 0.0001 Pivot Tail: p < 0.0001 Stops: p < 0.0001 Touch: p < 0.0001 Walk: p < 0.0001	N/A
3	Behavioral classifiers CIE48h hour (air = 8, ethanol = 8) Group mean +/- standard error. Data plotted for all trials	Student's T-Test (Air vs. Ethanol) Atcop: p = 0.025593822 Backup: p = 0.004061635 Chase: p = 0.079844813 Chaining: p = 0.003230008 Crabwalk: p = 0.69007989 Jump: p = 0.119017229 Righting: p = 0.003772056 Pivot Center: p = 0.311338281 Pivot Tail: p = 0.346086795 Stops: p < 0.0001 Touch: p = 0.000324672 Walk: p < 0.0001	N/A
2, 3	Behavioral classifiers for all conditions (AIE24: air = 8, ethanol = 8; CIE24h: air = 8, ethanol = 7; CIE48h air = 8, ethanol = 8) Group mean of each bowl used. Data plotted for all trials	ANOVA Atcop F(2, 20) = 3.647, p = 0.0446 Backup F(2, 20) = 6.98, p = 0.00502 Chaining F(2, 20) = 0.708, p = 0.505 Chase F(2, 20) = 13.96, p = 0.00016 Crabwalk F(2, 20) = 40.91, p < 0.0002 Jump F(2, 20) = 39.68, p < 0.0001 PivotCenter F(2, 20) = 16.48, p < 0.0001 PivotTail F(2, 20) = 21.6, p < 0.000001 Right (2, 20) = 2.709, p = 0.091 Stops (2, 20) = 30.96, p < 0.0001 Touch (2, 20) = 1.78, p = 0.0…	Tukey's pairwise comparison Atcop: CIE24h, AIE24h p = 0.03659 CIE48h, CIE24h p = 0.22943 CIE48h, AIE24h p = 0.57614 Backup: CIE24h, AIE24h p = 0.03659 CIE48h, CIE24h p = 0.22943 CIE48h, AIE24h p = 0.57614 Chaining: CIE24h, AIE24h p = 0.48257 CIE48h, CIE24h p = 0.89251 CIE48h, AIE24h p = 0.74170 Chase: CIE24h, AIE24h p = 0.000262 CIE48h, CIE24h p = 0.000906 CIE48h, AIE24h p = 0.843747 Crabwalk: CI…
			Walk: CIE24h, AIE24h p = 0.038509 CIE24h, CIE24h p = 0.4449. CIE48h, AIE24h p = 0.575248 Right: CIE24h, AIE24h p = 0.678117 CIE48h, CIE24h p = 0.36923 CIE48h, AIE24h p = 0.077773 Stops: CIE24h, AIE24h p < 0.0001 CIE48h, CIE24h p < 0.0001 CIE48h, AIE24h p = 0.87806 Touch: CIE24h, AIE24h p = 0.04851 CIE48h, CIE24h p <= 0.831162 CIE48h, AIE24h p = 0.41677
