## Supplementary material for "Neuromolecular and behavioral effects of ethanol deprivation in *Drosophila*": Data S2

	Stops	AttCop	Touch	Right	Backup	Jump	PC	Chase	PT	Cwalk	Walk
SMP R	0.027	0.00001	0.007	0.005	1	n.s.	0.00009	0.00001	1	0.008	0.042
SMP L	1	0.00001	0.009	0.01	1	n.s.	0.002	0.00001	1	0.007	0.014
AVLP L	0.004	0.023	0.00009	0.00001	0.008	n.s.	0.025	1	1	1	0.035
AVLP R	0.00009	0.017	0.00009	0.00001	1	n.s.	0.002	1	0.024	1	0.00001
LH R	0.041	0.00009	1	1	1	n.s.	0.017	0.00001	1	1	0.007
LH L	0.018	0.042	1	0.01	1	n.s.	0.00009	0.00009	1	1	0.006
SLP R	0.028	0.024	0.00009	0.006	1	n.s.	0.011	0.00001	1	1	0.018
SLP L	0.037	1	0.00001	0.00001	1	n.s.	0.032	0.00001	0.019	1	0.031
SIP R	0.012	0.00001	1	0.001	1	n.s.	0.006	0.00001	1	1	0.00009
SIP L	0.018	0.00009	1	0.048	1	n.s.	0.031	0.00001	1	1	0.00009
AL R	1	1	1	0.01	1	n.s.	0.00001	0.0006	1	1	1
AL L	1	1	1	0.011	1	n.s.	0.00001	0.01	1	1	0.043
MB L	1	0.00001	0.00001	1	1	n.s.	1	0.00001	1	1	0.00001
MB R	1	0.00001	0.00001	1	1	n.s.	1	0.00001	1	1	0.00001
PRW	1	0.025	1	0.00001	1	n.s.	0.01	1	1	0.005	1
ME L	0.00001	0.00001	0.00001	0.00001	0.007	n.s.	0.004	1	0.00001	0.00001	0.00001
ME R	0.00001	0.00001	0.00001	0.00001	0.001	n.s.	0.00001	1	0.017	0.00001	0.00001
SOG	0.00001	0.00001	0.002	0.00001	1	n.s.	0.00001	1	1	0.00001	0.00001
CRE L	0.011	0.00001	0.017	0.001	1	n.s.	0.004	0.00001	1	1	0.00001
CRE R	0.009	0.00001	0.003	0.018	1	n.s.	0.00001	0.00001	1	1	0.00001
PLP R	0.003	0.002	0.00001	0.044	0.002	n.s.	0.008	0.003	0.014	1	0.002
PLP L	0.002	0.002	0.00001	0.036	0.003	n.s.	0.025	0.002	0.004	1	0.008
LO L	0.00009	0.006	0.00001	0.00001	0.00001	n.s.	0.03	1	0.00001	0.003	0.005
LO R	0.002	0.002	0.00001	0.00001	0.00001	n.s.	0.01	1	0.00001	0.013	0.003
SAD	0.00001	0.00009	0.00001	0.015	1	n.s.	0.00009	1	0.017	0.00001	1
FLA	0.004	0.022	1	0.00001	1	n.s.	0.00009	1	1	0.002	1
