## Supplementary material for "Neuromolecular and behavioral effects of ethanol deprivation in *Drosophila*": Data S3

	Stops	AttCop	Touch	Right	Backup	Jump	PC	Chase	PT	Cwalk	Walk
SMP R	0.00001	0.00001	0.00001	0.009	0.00001	0.00001	1	0.00001	0.00001	0.00001	0.00001
SMP L	0.00001	0.00001	0.00001	0.013	0.00001	0.00001	1	0.00001	0.00001	0.00001	0.00001
AVLP L	0.011	0.00001	0.00001	0.00001	0.00001	0.00001	1	1	0.00001	0.00001	0.00001
AVLP R	0.025	0.00001	0.00001	0.00001	0.00001	0.00001	1	1	0.00001	0.00001	0.00001
LH R	0.011	0.00001	0.00001	0.026	0.00001	0.00001	1	0.00001	0.002	0.00001	0.002
LH L	0.003	0.00001	0.00001	0.016	0.00009	0.00001	1	0.00001	0.004	0.00001	0.013
SLP R	0.003	0.00009	0.00001	0.004	0.00001	0.00001	1	0.017	0.00001	0.00001	0.00001
SLP L	0.00001	0.00001	0.00001	0.00001	0.00001	0.00001	1	0.009	0.00001	0.00001	0.00001
SIP R	0.00001	0.004	0.00001		0.00001	0.00001	1	0.00001	0.00001	0.00001	0.00001
SIP L	0.0009	0.009	0.00001		0.00001	0.00001	1	0.00001	0.000001	0.00001	0.00001
AL R	0.00001	0.00001	0.00001	0.008	0.00001	0.00001	1	0.00009	0.00001	0.00001	0.00001
AL L	0.00001	0.0004	0.00001	0.013	0.00001	0.00001	1	0.00009	0.00001	0.00001	0.00001
MB L	0.0009	0.04	0.017	1	0.00001	0.002	1	0.00001	0.00001	0.00001	0.00001
MB R	0.008	0.007	0.028	1	0.00001	0.004	1	0.00001	0.00001	0.00001	0.00001
PRW	0.00001	1	0.00001	0.00001	0.00001	0.00001	1	0.00001	0.00001	0.00001	0.00001
ME L	0.00001	1	0.00001	0.00001	0.00001	0.00001	1	0.00001	0.00001	0.00001	0.00001
ME R	0.00001	1	0.00001	0.00001	0.00001	0.000001	1	0.007	0.00001	0.00001	0.00001
SOG	0.00001	0.02	0.00001	0.00001	0.00001	0.00001	0.00001	0.00001	0.00001	0.00001	0.00001
CRE L	0.00001	0.014	0.00009	0.023	0.00001	0.0003	1	0.00001	0.00001	0.00001	0.00001
CRE R	0.00001	0.016	0.007	0.024	0.00001	0.00001	1	0.00001	0.00001	0.00001	0.00001
PLP R	0.00001	0.005	0.005	0.013	0.00001	0.00009	0.023	0.00001	0.00001	0.00001	0.00001
PLP L	0.00001	0.015	0.0002	0.028	0.00001	0.00001	0.00009	0.00001	0.00009	0.00001	0.00009
LO L	0.00001	0.00009	0.029	0.00001	0.014	0.004	1	0.0009	0.00001	0.00001	0.003
LO R	0.00001	0.004	0.003	0.00001	0.004	0.00009	1	0.002	0.00001	0.00001	0.00001
SAD	0.00001	0.016	0.025	0.005	0.00001	0.00001	1	0.003	0.00001	0.00001	0.00001
FLA	0.00001	0.013	0.008	0.00001	0.00001	0.00001	1	0.00001	0.00001	0.00001	0.00001
