## Supplementary material for "Neuromolecular and behavioral effects of ethanol deprivation in *Drosophila*": Data S6

	Stops	AttCop	Touch	Right	Backup	Jump	PC	Chase	PT	Cwalk	Walk
SMP R	0.00001	0.00001	0.00001	0.009	1	n.s.	n.s.	n.s.	n.s.	n.s.	n.s.
SMP L	0.00001	0.00001	0.00001	0.013	1	n.s.	n.s.	n.s.	n.s.	n.s.	n.s.
AVLP L	0.011	0.00001	0.00001	0.00001	0.008	n.s.	n.s.	n.s.	n.s.	n.s.	n.s.
AVLP R	0.025	0.00001	0.00001	0.00001	1	n.s.	n.s.	n.s.	n.s.	n.s.	n.s.
LH R	0.011	0.00001	0.00001	0.026	1	n.s.	n.s.	n.s.	n.s.	n.s.	n.s.
LH L	0.003	0.00001	0.00001	0.016	1	n.s.	n.s.	n.s.	n.s.	n.s.	n.s.
SLP R	0.003	0.00009	0.00001	0.004	1	n.s.	n.s.	n.s.	n.s.	n.s.	n.s.
SLP L	0.00001	0.00001	0.00001	0.00001	1	n.s.	n.s.	n.s.	n.s.	n.s.	n.s.
SIP R	0.00001	0.004	0.00001	1	1	n.s.	n.s.	n.s.	n.s.	n.s.	n.s.
SIP L	0.0009	0.009	0.00001	1	1	n.s.	n.s.	n.s.	n.s.	n.s.	n.s.
AL R	0.00001	0.00001	0.00001	0.008	1	n.s.	n.s.	n.s.	n.s.	n.s.	n.s.
AL L	0.00001	0.0004	0.00001	0.013	1	n.s.	n.s.	n.s.	n.s.	n.s.	n.s.
MB L	0.0009	0.04	0.017	1	1	n.s.	n.s.	n.s.	n.s.	n.s.	n.s.
MB R	0.008	0.007	0.028	1	1	n.s.	n.s.	n.s.	n.s.	n.s.	n.s.
PRW	0.00001	1	0.00001	0.00001	1	n.s.	n.s.	n.s.	n.s.	n.s.	n.s.
ME L	0.00001	1	0.00001	0.00001	0.007	n.s.	n.s.	n.s.	n.s.	n.s.	n.s.
ME R	0.00001	1	0.00001	0.00001	0.001	n.s.	n.s.	n.s.	n.s.	n.s.	n.s.
SOG	0.00001	0.02	0.00001	0.00001	1	n.s.	n.s.	n.s.	n.s.	n.s.	n.s.
CRE L	0.00001	0.014	0.00009	0.023	1	n.s.	n.s.	n.s.	n.s.	n.s.	n.s.
CRE R	0.00001	0.016	0.007	0.024	1	n.s.	n.s.	n.s.	n.s.	n.s.	n.s.
PLP R	0.00001	0.005	0.005	0.013	0.002	n.s.	n.s.	n.s.	n.s.	n.s.	n.s.
PLP L	0.00001	0.015	0.0002	0.028	0.003	n.s.	n.s.	n.s.	n.s.	n.s.	n.s.
LO L	0.00001	0.00009	0.029	0.00001	0.00001	n.s.	n.s.	n.s.	n.s.	n.s.	n.s.
LO R	0.00001	0.004	0.003	0.00001	0.00001	n.s.	n.s.	n.s.	n.s.	n.s.	n.s.
SAD	0.00001	0.016	0.025	0.005	1	n.s.	n.s.	n.s.	n.s.	n.s.	n.s.
FLA	0.00001	0.013	0.008	0.00001	1	n.s.	n.s.	n.s.	n.s.	n.s.	n.s.
