## Supplementary material for "Neuromolecular and behavioral effects of ethanol deprivation in *Drosophila*": Data S8

A24h
	ID	Description	GeneRatio	BgRatio	pvalue	p.adjust	qvalue	geneID	Count
GO:0019236	GO:0019236	response to pheromone	May-61	29/11267	4.23E-07	0.000181481	0.000177674	Obp69a/Obp19a/CheB38c/CheB42b/CheB38a	5
GO:0007606	GO:0007606	sensory perception of chemical stimulus	Oct-61	266/11267	1.42E-06	0.00060838	0.000297808	Obp83b/Obp69a/Obp83a/Obp19a/CheB38c/CheA75a/Ir92a/CheB42b/CheB38a/CheA86a	10
GO:0043695	GO:0043695	detection of pheromone	Mar-61	14/11267	5.27E-05	0.022600354	0.007375407	CheB38c/CheB42b/CheB38a	3
GO:0007600	GO:0007600	sensory perception	Oct-61	437/11267	0.000106192	0.045556307	0.011150145	Obp83b/Obp69a/Obp83a/Obp19a/CheB38c/CheA75a/Ir92a/CheB42b/CheB38a/CheA86a	10
C24h
	ID	Description	GeneRatio	BgRatio	pvalue	p.adjust	qvalue	geneID	Count
GO:0019731	GO:0019731	antibacterial humoral response	13/185	44/11267	1.37E-13	1.52E-10	7.85E-11	DptA/AttD/Mtk/Dro/CecC/Def/DptB/CecA1/CecA1/Rel/AttB/IMPPP/IMPPP	13
GO:0050830	GO:0050830	defense response to Gram-positive bacterium	14/185	55/11267	1.53E-13	1.69E-10	7.85E-11	DptA/AttD/edin/Mtk/Dro/CecC/Def/PGRP-SB1/DptB/PGRP-SD/CecA1/CecA1/AttB/PGRP-SC2	14
GO:0019730	GO:0019730	antimicrobial humoral response	16/185	118/11267	7.87E-11	8.70E-08	2.40E-08	DptA/AttD/Mtk/Dro/CecC/Def/PGRP-SB1/DptB/PGRP-SD/CecA1/CecA1/Rel/AttB/PGRP-SC2/IMPPP/IMPPP	16
GO:0006959	GO:0006959	humoral immune response	17/185	138/11267	9.33E-11	1.03E-07	2.40E-08	DptA/AttD/edin/Mtk/Dro/CecC/Def/PGRP-SB1/DptB/PGRP-SD/CecA1/CecA1/Rel/AttB/PGRP-SC2/IMPPP/IMPPP	17
GO:0042742	GO:0042742	defense response to bacterium	20/185	233/11267	1.38E-09	1.53E-06	2.84E-07	DptA/AttD/edin/Mtk/Dro/CecC/Def/PGRP-SB1/DptB/PGRP-SD/CecA1/CecA1/Rel/Sr-CI/cathD/CG1667/AttB/PGRP-SC2/IMPPP/IMPPP	20
GO:0009617	GO:0009617	response to bacterium	21/185	263/11267	1.95E-09	2.16E-06	3.34E-07	DptA/AttD/edin/Mtk/Dro/CecC/Def/PGRP-SB1/DptB/PGRP-SD/CecA1/CecA1/Rel/Sr-CI/cathD/CG1667/AttB/PGRP-SC2/TotX/IMPPP/IMPPP	21
GO:0009607	GO:0009607	response to biotic stimulus	25/185	395/11267	6.39E-09	7.06E-06	7.30E-07	DptA/AttD/edin/Mtk/Dro/CecC/Def/PGRP-SB1/DptB/PGRP-SD/CecA1/CecA1/Rel/Sr-CI/Tsf1/cathD/CG1667/GNBP3/Tep4/AttB/PGRP-SC2/TotX/Drsl4/IMPPP/IMPPP	25
GO:0043207	GO:0043207	response to external biotic stimulus	25/185	395/11267	6.39E-09	7.06E-06	7.30E-07	DptA/AttD/edin/Mtk/Dro/CecC/Def/PGRP-SB1/DptB/PGRP-SD/CecA1/CecA1/Rel/Sr-CI/Tsf1/cathD/CG1667/GNBP3/Tep4/AttB/PGRP-SC2/TotX/Drsl4/IMPPP/IMPPP	25
GO:0051707	GO:0051707	response to other organism	25/185	395/11267	6.39E-09	7.06E-06	7.30E-07	DptA/AttD/edin/Mtk/Dro/CecC/Def/PGRP-SB1/DptB/PGRP-SD/CecA1/CecA1/Rel/Sr-CI/Tsf1/cathD/CG1667/GNBP3/Tep4/AttB/PGRP-SC2/TotX/Drsl4/IMPPP/IMPPP	25
GO:0050829	GO:0050829	defense response to Gram-negative bacterium	14/185	124/11267	1.42E-08	1.57E-05	1.46E-06	DptA/AttD/edin/Mtk/Dro/CecC/DptB/PGRP-SD/CecA1/CecA1/Rel/Sr-CI/cathD/AttB	14
GO:0098542	GO:0098542	defense response to other organism	21/185	310/11267	3.59E-08	3.97E-05	3.36E-06	DptA/AttD/edin/Mtk/Dro/CecC/Def/PGRP-SB1/DptB/PGRP-SD/CecA1/CecA1/Rel/Sr-CI/cathD/CG1667/AttB/PGRP-SC2/Drsl4/IMPPP/IMPPP	21
GO:0006955	GO:0006955	immune response	20/185	306/11267	1.40E-07	0.000154294	1.20E-05	DptA/AttD/edin/Mtk/Dro/CecC/Def/PGRP-SB1/DptB/PGRP-SD/CecA1/CecA1/Rel/Sr-CI/CG1667/GNBP3/AttB/PGRP-SC2/IMPPP/IMPPP	20
GO:0006952	GO:0006952	defense response	22/185	412/11267	1.05E-06	0.001161369	8.31E-05	DptA/AttD/edin/Mtk/Dro/CecC/Def/PGRP-SB1/DptB/PGRP-SD/CecA1/CecA1/Rel/Sr-CI/cathD/CG1667/GNBP3/AttB/PGRP-SC2/Drsl4/IMPPP/IMPPP	22
GO:0055093	GO:0055093	response to hyperoxia	4/185	12/11267	3.14E-05	0.034721271	0.002308215	DptA/AttD/DptB/AttB	4
GO:0017085	GO:0017085	response to insecticide	5/185	24/11267	3.73E-05	0.041209896	0.002556931	Mdr50/Cyp6a2/Cyp6g1/Cyp6g2/Cyp12d1-p	5
GO:0036296	GO:0036296	response to increased oxygen levels	4/185	13/11267	4.48E-05	0.049510617	0.002879964	DptA/AttD/DptB/AttB	4
C48h
	ID	Description	GeneRatio	BgRatio	pvalue	p.adjust	qvalue	geneID	Count
GO:0050830	GO:0050830	defense response to Gram-positive bacterium	Sep-66	55/11267	2.37E-11	1.22E-08	1.15E-08	SPH93/CecA1/CecA1/Dro/Mtk/IM23/DptB/PGRP-SC2/edin	9
GO:0006959	GO:0006959	humoral immune response	Oct-66	138/11267	6.44E-09	3.31E-06	1.57E-06	CecA1/CecA1/Dro/a5/Mtk/Tehao/IM23/DptB/PGRP-SC2/edin	10
GO:0019730	GO:0019730	antimicrobial humoral response	Sep-66	118/11267	2.50E-08	1.29E-05	4.05E-06	CecA1/CecA1/Dro/a5/Mtk/Tehao/IM23/DptB/PGRP-SC2	9
GO:0042742	GO:0042742	defense response to bacterium	Nov-66	233/11267	9.22E-08	4.74E-05	1.12E-05	SPH93/CecA1/CecA1/LysB/Dro/a5/Mtk/IM23/DptB/PGRP-SC2/edin	11
GO:0019731	GO:0019731	antibacterial humoral response	Jun-66	44/11267	1.90E-07	9.76E-05	1.60E-05	CecA1/CecA1/Dro/Mtk/IM23/DptB	6
GO:0098542	GO:0098542	defense response to other organism	Dec-66	310/11267	1.98E-07	0.000101773	1.60E-05	SPH93/CecA1/CecA1/LysB/Dro/a5/Mtk/Tehao/IM23/DptB/PGRP-SC2/edin	12
GO:0009617	GO:0009617	response to bacterium	Nov-66	263/11267	3.14E-07	0.000161203	1.66E-05	SPH93/CecA1/CecA1/LysB/Dro/a5/Mtk/IM23/DptB/PGRP-SC2/edin	11
GO:0007606	GO:0007606	sensory perception of chemical stimulus	Nov-66	266/11267	3.51E-07	0.000180589	1.66E-05	CheA7a/CheB42b/Obp83a/Obp83b/Obp84a/Obp19a/Or42b/Obp59a/CheA75a/Orco/CheB98a	11
GO:0009607	GO:0009607	response to biotic stimulus	13/66	395/11267	3.75E-07	0.000192721	1.66E-05	SPH93/CecA1/CecA1/LysB/Dro/a5/Mtk/Tehao/IM23/DptB/Spn88Eb/PGRP-SC2/edin	13
GO:0043207	GO:0043207	response to external biotic stimulus	13/66	395/11267	3.75E-07	0.000192721	1.66E-05	SPH93/CecA1/CecA1/LysB/Dro/a5/Mtk/Tehao/IM23/DptB/Spn88Eb/PGRP-SC2/edin	13
GO:0051707	GO:0051707	response to other organism	13/66	395/11267	3.75E-07	0.000192721	1.66E-05	SPH93/CecA1/CecA1/LysB/Dro/a5/Mtk/Tehao/IM23/DptB/Spn88Eb/PGRP-SC2/edin	13
GO:0050829	GO:0050829	defense response to Gram-negative bacterium	Aug-66	124/11267	5.78E-07	0.000296854	2.27E-05	CecA1/CecA1/LysB/Dro/a5/Mtk/DptB/edin	8
GO:0006952	GO:0006952	defense response	13/66	412/11267	6.06E-07	0.000311423	2.27E-05	SPH93/CecA1/CecA1/LysB/Dro/a5/Mtk/Tehao/spz4/IM23/DptB/PGRP-SC2/edin	13
GO:0007600	GO:0007600	sensory perception	13/66	437/11267	1.18E-06	0.000605369	4.09E-05	CheA7a/CG9492/CheB42b/Obp83a/Obp83b/Obp84a/Dhc93AB/Obp19a/Or42b/Obp59a/CheA75a/Orco/CheB98a	13
GO:0006955	GO:0006955	immune response	Nov-66	306/11267	1.41E-06	0.000722706	4.56E-05	CecA1/CecA1/Dro/a5/Mtk/Tehao/spz4/IM23/DptB/PGRP-SC2/edin	11
GO:0019236	GO:0019236	response to pheromone	Apr-66	29/11267	2.28E-05	0.011742657	0.000694387	CheB42b/Obp19a/Orco/CheB98a	4
GO:0002376	GO:0002376	immune system process	Nov-66	464/11267	7.09E-05	0.036431451	0.002027602	CecA1/CecA1/Dro/a5/Mtk/Tehao/spz4/IM23/DptB/PGRP-SC2/edin	11
