## Supplementary material for "Neuromolecular and behavioral effects of ethanol deprivation in *Drosophila*": Data S9

gene_id	gene_symbol	gene_name	logfc_24a	logfc_24c	logfc_48
FBgn0011293	a10	antennal protein 10	2.106119584	0.164912294	1.351368029
FBgn0011294	a5	antennal protein 5	3.932797275	0	7.280647934
FBgn0023129	aay	astray	0.024653268	0.452692846	0.241002316
FBgn0000052	ade2	Phosphoribosylformylglycinamidine synthase	0.132350982	0.321897722	0.176136635
FBgn0000053	ade3	GART trifunctional enzyme	0.008262619	0.455169199	0.198203096
FBgn0038467	AdSL	Adenylosuccinate Lyase	0.071961593	0.503819356	0.041935313
FBgn0026602	Ady43A	Ady43A	-0.195228804	0.431212969	0.101484763
FBgn0250816	AGO3	Argonaute 3	0.625247489	-2.604815628	-0.099884802
FBgn0015569	alpha-Est10	α-Esterase-10	0.02204573	0.348224205	-0.068495764
FBgn0003886	alphaTub85E	α-Tubulin at 85E	-1.298036908	-0.376913422	2.475381775
FBgn0086782	amn	amnesiac	3.003662857	-0.982964952	1.385923555
FBgn0000078	Amy-d	Amylase distal	-0.156559132	1.421296213	-0.383257345
FBgn0000079	Amy-p	Amylase proximal	-0.307965658	1.402697798	-0.186747451
FBgn0030898	Andorra	Andorra	1.846101828	-4.454942776	0.531540478
FBgn0038349	AOX3	Aldehyde oxidase 3	-0.08376676	0.372690583	-0.112786563
FBgn0015591	AstA	Allatostatin A	0.01341164	0.82532731	0.029324494
FBgn0012042	AttA	Attacin-A	-1.524124773	1.308764389	0.79844171
FBgn0041581	AttB	Attacin-B	-1.180866753	1.668291107	1.287304258
FBgn0041579	AttC	Attacin-C	-0.775322132	3.154263038	2.886630707
FBgn0038530	AttD	Attacin-D	-1.68580918	1.735960725	0.299946641
FBgn0003888	betaTub60D	β-Tubulin at 60D	-0.086316331	0.638462775	-0.174274157
FBgn0036449	bmm	brummer	0.063907909	0.485443476	-0.038101383
FBgn0038439	Cad89D	Cadherin 89D	0.710724085	0.351333658	-0.085777948
FBgn0029093	cathD	cathepsin D	0.060608535	0.601170373	0.041097707
FBgn0067317	Cby	Chibby	-0.520393318	-2.326931928	2.228833642
FBgn0000276	CecA1	Cecropin A1	-2.636170496	3.618637137	3.878328364
FBgn0000277	CecA2	Cecropin A2	-0.664964256	3.240458941	2.38837234
FBgn0000279	CecC	Cecropin C	-1.057733381	1.528984844	-0.089504553
FBgn0035724	CG10064	CG10064	-0.203131692	2.805407169	-0.789096138
FBgn0038397	CG10185	CG10185	-1.410624332	-0.109785079	1.227466228
FBgn0033990	CG10265	CG10265	0.160433606	-0.437799142	0.028562157
FBgn0035453	CG10357	CG10357	-0.696747295	-4.513032015	4.229650079
FBgn0035452	CG10359	CG10359	-0.1394044	0.412561084	0.183104618
FBgn0033440	CG10459	CG10459	0.114790946	-0.138253335	-1.026951551
FBgn0034612	CG10505	CG10505	-1.373208346	3.394671458	0.573564027
FBgn0039323	CG10559	CG10559	-0.205429607	1.668165492	0.825248265
FBgn0037037	CG10588	CG10588	4.0328883	-2.78089614	1.529625366
FBgn0037228	CG1092	CG1092	-0.27426448	0.553060434	0.025624234
FBgn0031741	CG11034	CG11034	-0.618566464	1.230009825	0.079822642
FBgn0040524	CG11052	CG11052	-0.214355857	2.791181334	-0.582806001
FBgn0030536	CG11068	CG11068	-0.122322115	-2.559219107	-0.394135628
FBgn0039241	CG11089	CG11089	-0.008903588	0.439553109	0.163204082
FBgn0037200	CG11109	CG11109	0.546561173	0.015484323	0.02807125
FBgn0035537	CG11342	CG11342	-0.051178372	-0.516459926	-0.759910093
FBgn0038732	CG11391	CG11391	0.338831792	0.169397382	2.287972053
FBgn0037169	CG11404	CG11404	-3.635678584	-1.501343783	0
FBgn0033527	CG11777	CG11777	-0.05382956	-0.512798333	-0.149445005
FBgn0036992	Hpd	4-hydroxyphenylpyruvate dioxygenase	0.136505052	0.527051316	0.111714995
FBgn0039630	CG11843	CG11843	0.444588597	1.168347551	0.098732369
FBgn0039305	CG11858	CG11858	0.31274414	0.045722717	-0.154490487
FBgn0014427	CG11899	CG11899	-0.03998244	0.396574812	-0.115909305
FBgn0031022	CG12204	CG12204	0.162233586	-0.062447029	-0.534635721
FBgn0039131	CG12268	CG12268	0.004025298	0.472210229	0.06479573
FBgn0036467	CG12310	CG12310	1.122606398	1.762259419	-4.991919583
FBgn0033461	CG12923	CG12923	3.090731098	2.237265101	0.352016419
FBgn0040801	CG13053	CG13053	-0.579512161	-0.99209452	-1.204988316
FBgn0036588	CG13068	CG13068	-0.570467861	-0.014112298	0.991395384
FBgn0032047	CG13088	CG13088	-0.33415068	0.000376261	0.624572797
FBgn0040759	CG13177	CG13177	-1.463162185	0.244457147	3.041842152
FBgn0032031	CG13390	CG13390	0.484559365	0.088178487	-0.058236418
FBgn0034515	CG13428	CG13428	-1.788195175	1.093738089	2.975911843
FBgn0036781	CG13699	CG13699	-0.061522238	-0.036292468	-1.056786152
FBgn0033374	CG13741	CG13741	-0.092624147	0.915301664	-0.404786269
FBgn0031936	CG13794	CG13794	0.123419585	0.450515398	0.272739793
FBgn0038960	CG13855	CG13855	-3.030291266	0.200475541	-0.068243724
FBgn0034502	CG13871	CG13871	4.007300555	-0.657477977	-0.241843189
FBgn0035243	CG13926	CG13926	0.068211663	-0.034349663	-0.356846617
FBgn0031277	CG13947	CG13947	-5.363580517	-0.183866446	-3.951758703
FBgn0033412	CG13955	CG13955	0.303071387	-0.919190061	-2.412208648
FBgn0031756	CG13992	CG13992	-1.022698455	2.01032066	4.404075351
FBgn0036351	CG14107	CG14107	-1.888322784	4.63035942	-0.00513984
FBgn0036143	CG14142	CG14142	-0.209869893	-0.089270734	1.035341581
FBgn0036938	CG14187	CG14187	-0.887173887	2.467253996	2.128707944
FBgn0039483	CG14259	CG14259	-0.216854428	0.758033798	-0.260056048
FBgn0032914	CG14397	CG14397	0.277597063	0.879258695	-1.275301552
FBgn0040352	CG14416	CG14416	-0.01363515	2.853046897	-1.303238597
FBgn0029851	CG14445	CG14445	-0.208723074	-0.402880495	1.010864053
FBgn0034321	CG14502	CG14502	-0.434989054	0.162311975	1.250109391
FBgn0037503	CG14598	CG14598	-0.82210831	0.482453582	0.56990012
FBgn0037488	CG14607	CG14607	0.196778904	3.4724498	0
FBgn0037222	CG14642	CG14642	0.094579451	0.89520451	-0.077630202
FBgn0037320	CG14668	CG14668	-4.099238965	0.864005439	-1.327772748
FBgn0037819	CG14688	CG14688	-0.025548869	-0.48706446	0.184935136
FBgn0037826	CG14689	CG14689	-1.776228406	3.533870425	-3.97868403
FBgn0029587	CG14797	CG14797	-1.90253012	0.069691818	0.300207511
FBgn0029590	CG14811	CG14811	2.49523283	-1.092055107	-1.248194947
FBgn0035751	CG14829	CG14829	-0.774803581	-0.701018635	-4.635362961
FBgn0038311	CG14864	CG14864	-0.804143473	0.827778327	-0.930821637
FBgn0038445	CG14891	CG14891	-3.266987151	-2.096336629	-4.152130271
FBgn0032860	CG15130	CG15130	-2.186216974	2.342102546	1.701688663
FBgn0032647	CG15143	CG15143	-0.359915122	-1.696915721	0.461236675
FBgn0039827	CG1544	CG1544	0.133610355	0.534102719	0.102702379
FBgn0039719	CG15515	CG15515	-0.052746411	-0.795144972	-0.140763373
FBgn0031644	CG15625	CG15625	-2.697727596	0.236860776	-0.39292145
FBgn0034605	CG15661	CG15661	0.102997013	0.76242788	-0.030632558
FBgn0038814	CG15923	CG15923	-0.253773589	1.116794958	0.05972276
FBgn0033453	CG1667	CG1667	-0.114708074	0.768688896	-0.257116094
FBgn0032835	CG16772	CG16772	-0.171693993	0.541604109	-0.177545383
FBgn0037712	CG16789	CG16789	-0.756871469	3.966329602	2.124375472
FBgn0032856	CG16798	CG16798	0.622671286	0.066987512	0.293768324
FBgn0032505	CG16826	CG16826	-9.70890016	0.443215058	-5.295676044
FBgn0034480	CG16898	CG16898	-0.019894672	1.518906494	-0.634278065
FBgn0031489	CG17224	CG17224	-0.010062687	0.465540106	-0.24172254
FBgn0031501	CG17261	CG17261	0.463649319	-1.243962701	0.243744803
FBgn0031490	CG17264	CG17264	-0.079002356	0.522725692	-0.123674144
FBgn0034201	CG17290	CG17290	-0.250641527	-0.118215738	2.723437366
FBgn0027074	Ugt36F1	UDP-glycosyltransferase family 36 member F1	-0.110818515	0.712068553	-0.205066725
FBgn0038462	EMC2A	ER membrane protein complex subunit 2A	-0.272693795	1.235669131	0.002193566
FBgn0036311	CG17666	CG17666	-0.414692103	-3.270328579	1.883732177
FBgn0039856	CG1774	CG1774	-0.049186706	0.37686823	0.085710267
FBgn0061356	CG18003	CG18003	0.171423283	1.025878182	-0.164844161
FBgn0032265	CG18301	CG18301	-2.698315096	1.64326027	-0.306265053
FBgn0032266	CG18302	CG18302	-0.113411042	0.35428523	0.020613296
FBgn0034326	CG18540	CG18540	-0.557312357	0.683636901	1.468797582
FBgn0032639	CG18563	CG18563	-0.760851473	0.578117527	4.21007483
FBgn0040696	CG18675	CG18675	0.970768286	1.232425483	-3.877014683
FBgn0033215	Dgat2	Diacylglycerol O-acyltransferase 2	1.030588649	0.019800527	-0.275314512
FBgn0026563	CG1979	CG1979	0.26743222	0.836408047	0.574407656
FBgn0035384	CG2113	CG2113	-2.866085973	-1.607653234	-0.234350377
FBgn0050033	CG30033	CG30033	-0.269344666	0.36855044	-0.215809109
FBgn0050083	CG30083	CG30083	-0.28963229	1.962361077	0.937787568
FBgn0050148	CG30148	CG30148	-0.028321144	1.538637145	-0.12927156
FBgn0050203	CG30203	CG30203	-0.145937187	0.360116233	0.360262075
FBgn0050371	CG30371	CG30371	-4.34473311	0.044032202	-0.641076458
FBgn0051075	CG31075	CG31075	0.067174501	0.478212675	0.037568427
FBgn0051262	CG31262	CG31262	0.970636864	4.866538073	-0.181018076
FBgn0051516	CG31516	CG31516	-0.442301289	-2.90257658	0.722194043
FBgn0051546	CG31546	CG31546	0.159850024	-4.087286338	2.309295564
FBgn0051664	CG31664	CG31664	0.691984615	1.320506943	0.12678231
FBgn0029524	CG3176	CG3176	-0.513886508	-0.212466527	-0.731803767
FBgn0052237	CG32237	CG32237	1.446636199	4.8411851	0
FBgn0052271	CG32271	CG32271	0.258252807	0.16533391	-0.491163301
FBgn0052368	CG32368	CG32368	0.045493245	1.064432768	-0.169214377
FBgn0052512	CG32512	CG32512	0.005903631	0.379648566	-0.216449726
FBgn0052694	CG32694	CG32694	-0.005061088	0.238469741	-0.077818031
FBgn0053109	CG33109	CG33109	-3.989630733	1.206619044	-2.569726593
FBgn0053288	CG33288	CG33288	0.236929418	0.783961071	0.432603298
FBgn0053296	CG33296	CG33296	0.142254359	0.851249393	0.432700025
FBgn0035154	hiro	highroad	-2.803871401	0.814081213	1.411452264
FBgn0053468	CG33468	CG33468	0.599673437	-0.845604355	-0.261259493
FBgn0053470	CG33470	CG33470	0.270802294	0.739973718	0.202592741
FBgn0040609	CG3348	CG3348	0.204008129	0.743108849	0.157955987
FBgn0053494	CG33494	CG33494	-0.035832873	0.498166687	-0.333742204
FBgn0054045	CG34045	CG34045	-0.869984768	-3.255559506	0.64085768
FBgn0054057	CG34057	CG34057	0.356947382	1.290497983	0.010982886
FBgn0083943	CG34107	CG34107	0.720474172	-3.081638506	2.033182735
FBgn0085195	CG34166	CG34166	0.202452162	1.090827184	0.033972745
FBgn0085241	CG34212	CG34212	-7.565912557	-0.702122691	-3.58531087
FBgn0085294	CG34265	CG34265	0.234861317	0.818983563	-0.218912986
FBgn0085334	CG34305	CG34305	-0.177496204	0.037320108	-0.392333178
FBgn0085411	CG34382	CG34382	-0.79171021	0.937774504	0.424093998
FBgn0085466	CG34437	CG34437	-2.403200416	-1.034644688	0.0471244
FBgn0085483	CG34454	CG34454	-0.032370907	0.535133089	-0.289472313
FBgn0085485	CG34456	CG34456	0.456668011	1.520059957	-0.095665419
FBgn0085486	CG34457	CG34457	1.938168308	0.369070538	-1.539367595
FBgn0040349	CG3699	CG3699	0.133060029	0.638839424	-0.075607268
FBgn0058160	CG40160	CG40160	0.077819867	0.751072085	0.022131562
FBgn0032143	CG4017	CG4017	2.257633345	0.475546935	4.903555194
FBgn0259192	CG42296	CG42296	-4.349121664	-0.14232053	1.163637636
FBgn0259195	CG42299	CG42299	2.997488891	-0.348804233	-0.21266161
FBgn0259741	CG42395	CG42395	2.193475989	-0.822964443	0.379350989
FBgn0265263	CG42688	CG42688	-1.658978815	-4.71348084	0
FBgn0261627	CG42710	CG42710	-4.380019778	0.353977344	-0.982303661
FBgn0261633	CG42716	CG42716	3.497360901	0.248937487	-0.444256712
FBgn0261803	CG42749	CG42749	-1.18323467	-1.805949099	0.343851626
FBgn0261989	CG42807	CG42807	-0.277010948	0.993307822	-0.216708602
FBgn0262577	CG43117	CG43117	-0.11505509	-0.827342253	0.3562677
FBgn0262686	CG43156	CG43156	-0.601402677	3.091851589	0.08068279
FBgn0262794	CG43175	CG43175	-0.294031855	2.663116375	1.60282461
FBgn0262881	CG43236	CG43236	-0.491205346	1.897141255	0.834228351
FBgn0262900	CG43255	CG43255	0.211133305	-0.029975644	0.467986359
FBgn0263321	CG43402	CG43402	-0.044081226	-0.504832486	-0.506894811
FBgn0263762	CG43679	CG43679	-5.730759659	0.246926451	-3.433094117
FBgn0263763	CG43680	CG43680	-4.802252926	-0.831910832	-3.280682326
FBgn0264393	CG43841	CG43841	-0.566264634	-0.297893569	0.514837403
FBgn0264541	CG43920	CG43920	1.078223984	3.911034249	4.866461897
FBgn0264991	CG44142	CG44142	-5.569500706	0.558705414	-1.816303496
FBgn0035969	CG4476	CG4476	-0.684069039	-0.09811816	0.063701568
FBgn0266455	CG45080	CG45080	-7.674088427	0.657238434	-1.980224996
FBgn0038373	CG4546	CG4546	-1.850408498	-1.060125035	0.366829239
FBgn0032585	Nepl8	Neprilysin-like 8	3.858672547	2.167085987	-1.801486151
FBgn0267726	CG46059	CG46059	-1.148050304	-2.767945259	-0.547221963
FBgn0033818	CG4712	CG4712	-0.480236574	-3.29886779	1.110781915
FBgn0027584	CG4757	CG4757	-0.910982576	2.119956518	1.178270189
FBgn0039568	CG4815	CG4815	-4.023775704	1.290267242	0.268398451
FBgn0034232	CG4866	CG4866	-0.839390161	0.18952916	-0.151974883
FBgn0036587	CG4950	CG4950	-0.485334814	0.144436848	-0.136284792
FBgn0030575	CG5321	CG5321	-0.078097726	-0.002963111	-0.459954055
FBgn0038943	CG5391	CG5391	0.228567404	2.849669003	-0.438876833
FBgn0026593	CG5707	CG5707	0.00139081	-0.492447517	-0.396289771
FBgn0029831	CG5966	CG5966	0.054547176	0.29899522	-0.696615225
FBgn0032615	CG6012	CG6012	0.319128072	1.200265358	0.252700378
FBgn0029826	CG6041	CG6041	-0.164740196	0.463698988	0.108439944
FBgn0039474	CG6283	CG6283	1.987416606	4.836377288	2.082178555
FBgn0035902	CG6683	CG6683	0.284593426	-0.651882114	-0.306782467
FBgn0039052	CG6733	CG6733	-0.12833979	1.810781363	0.187248441
FBgn0034187	CG6967	CG6967	-1.056433113	0.11731675	0.053653903
FBgn0037962	Dnali1	Dynein axonemal light intermediate chain 1	-0.665961449	-2.966787083	0.31854121
FBgn0031942	CG7203	CG7203	-0.152014385	-0.317620502	0.064869604
FBgn0031970	CG7227	CG7227	-0.09403161	-0.415778351	-0.58115236
FBgn0035575	CG7509	CG7509	0.015766213	0.544841654	0.145253576
FBgn0031004	CG7992	CG7992	3.845589287	0.823178276	0.500503804
FBgn0034117	CG7997	CG7997	0.006917227	0.44368155	-0.016490527
FBgn0031010	CG8028	CG8028	-0.0655827	-2.06168068	0.445682873
FBgn0037612	CG8112	CG8112	-0.039370536	0.495919566	-0.052931495
FBgn0037626	CG8236	CG8236	-0.241171017	-0.658167578	3.829460131
FBgn0034045	CG8249	CG8249	-0.039634803	0.393966013	0.289078765
FBgn0036380	CG8757	CG8757	-0.476751054	2.522869678	1.401625481
FBgn0033708	CG8850	CG8850	-0.725269267	-0.253757345	-2.184260503
FBgn0038466	CG8907	CG8907	0.052843672	2.03161307	-0.012643275
FBgn0030617	CG9095	CG9095	-0.002473855	0.306391731	0.02537649
FBgn0035189	CG9119	CG9119	0.127370772	0.642991768	-0.119902135
FBgn0032907	CG9272	CG9272	-1.073396632	1.844772711	0.558328271
FBgn0037714	CG9396	CG9396	0.088917414	0.417150247	-0.062316152
FBgn0037726	CG9492	CG9492	-1.056361081	0.187835723	3.345933766
FBgn0031805	Nepl4	Neprilysin-like 4	-0.007755625	-0.619357525	-0.566803703
FBgn0030589	CG9519	CG9519	-0.145696804	0.399279033	-0.197278166
FBgn0032083	CG9541	CG9541	0.098124794	-0.551397821	0.41581831
FBgn0038361	Uros2	Uroporphyrinogen III synthase 2	0.185025173	-3.552879611	-0.563436346
FBgn0036857	Aldh7A1	Aldehyde dehydrogenase 7 family member A1	0.047453818	0.302485055	0.028395219
FBgn0036659	CG9701	CG9701	-0.108846809	0.612278038	0.024024203
FBgn0036783	CheA75a	Chemosensory protein A 75a	-1.004008494	0.725258313	3.219600832
FBgn0029948	CheA7a	Chemosensory protein A 7a	-0.310443587	-0.445229523	2.668068875
FBgn0261291	CheA86a	Chemosensory protein A 86a	-4.500192676	-0.126016261	2.420788343
FBgn0067312	CheB38a	Chemosensory protein B 38a	-5.051100695	-0.489322245	4.445612819
FBgn0032888	CheB38c	Chemosensory protein B 38c	-1.526072967	1.801738044	1.87319886
FBgn0066293	CheB42b	Chemosensory protein B 42b	-0.714082296	0.270656837	1.368713714
FBgn0261289	CheB98a	Chemosensory protein A 98a	-0.572307438	2.4953851	3.866928333
FBgn0038180	Cht5	Chitinase 5	-0.150747853	0.620068002	-0.293373429
FBgn0035427	ckd	cracked	0.091553369	-0.637900992	-0.00404391
FBgn0010314	Cks30A	Cyclin-dependent kinase subunit 30A	0.054900784	-0.809588828	0.618439891
FBgn0031831	COX5BL	Cytochrome c oxidase subunit 5B-like	0.559150653	-2.53073034	-0.780630155
FBgn0014466	Cp7Fc	Chorion protein c at 7F	0.214772998	1.480647462	-0.437652973
FBgn0036880	Cpr76Bc	Cuticular protein 76Bc	0.038688128	1.053951902	-0.505064852
FBgn0051845	CR31845	antisense RNA:CR31845	1.817473449	0.418751456	-2.106369254
FBgn0047205	CR32385	CR32385	0.661840926	3.486749357	0.225051805
FBgn0058469	CR40469	CR40469	0.488720959	-0.387006778	-0.419546061
FBgn0261503	CR42651	CR42651	-1.352831222	1.74260468	0.672418999
FBgn0261699	CR42735	CR42735	-1.046353992	1.266982684	2.493839245
FBgn0261927	CR42794	CR42794	-0.870373883	-1.062136932	2.899416824
FBgn0262898	CR43253	CR43253	0.15693338	0.08921485	1.289220107
FBgn0262968	CR43279	CR43279	-1.593549272	-3.418752902	0.11298119
FBgn0264437	CR43855	CR43855	0.103358685	1.574721367	-0.278528826
FBgn0264676	CR43961	CR43961	-0.777490979	-3.423718463	1.051676361
FBgn0264720	CR43988	CR43988	0.972754234	2.759511243	-1.24121179
FBgn0264724	CR43992	CR43992	-2.777466968	3.577286407	3.434289311
FBgn0264834	CR44042	CR44042	-0.41899792	1.262518123	0.494950786
FBgn0264862	CR44053	CR44053	2.169035195	-0.332595006	0.259589177
FBgn0264863	CR44054	CR44054	-0.631991092	-0.172312563	-1.009719157
FBgn0265088	CR44199	CR44199	0.25964224	0.619424287	3.286834941
FBgn0265497	CR44366	CR44366	0.659926162	0.185265496	0.622521559
FBgn0265530	CR44380	CR44380	0.64019853	1.619477291	0.054363891
FBgn0265577	CR44404	Induced by Infection	-3.031444748	3.924582521	7.479380616
FBgn0265646	CR44453	CR44453	2.61425258	-0.647753643	-3.363945912
FBgn0265734	CR44541	CR44541	1.930163058	0.208718653	0.117487674
FBgn0265864	CR44653	CR44653	-0.160326939	0.032400591	-4.246216893
FBgn0265931	CR44720	CR44720	-0.232314237	-0.155967779	-0.775674793
FBgn0266002	CR44776	CR44776	3.134849044	0.286226128	1.22769165
FBgn0266117	CR44843	CR44843	-0.208011779	0.141906741	-0.564384261
FBgn0266220	CR44915	CR44915	0.49105696	0.468332557	2.311652511
FBgn0266311	CR44976	CR44976	1.919929307	-3.959297265	-1.577057262
FBgn0266331	CR44996	CR44996	0.281838566	2.430200955	-1.258181773
FBgn0266376	CR45018	CR45018	0.142399624	0.502397301	0.279892799
FBgn0266405	CR45045	CR45045	-0.038610674	2.397258299	3.477699291
FBgn0266631	CR45138	CR45138	-0.527439704	-1.727112692	0.275814652
FBgn0266633	CR45140	CR45140	-0.8317495	-2.01083837	0.019818969
FBgn0266634	CR45141	CR45141	0.734441967	-0.252362649	-0.250423074
FBgn0266727	CR45200	CR45200	-0.32288443	0.024312401	1.69827473
FBgn0266804	CR45266	CR45266	4.16892326	2.030624768	0
FBgn0266877	CR45338	CR45338	2.140737169	-0.382653229	-0.09992604
FBgn0266879	CR45340	CR45340	-1.243154804	-1.90812576	1.107743334
FBgn0266906	CR45366	CR45366	0.025779103	1.480912307	0.886110014
FBgn0266907	CR45367	CR45367	-0.918185017	-1.23765954	-0.963559479
FBgn0266988	CR45439	CR45439	-0.774331045	3.628094075	0.958467315
FBgn0266989	CR45440	CR45440	-0.017740728	2.375102205	0.310552231
FBgn0267112	CR45552	CR45552	-2.334135316	-0.366298538	1.138375849
FBgn0267142	CR45582	CR45582	-1.936877014	0.084263433	-0.479056627
FBgn0267185	CR45625	CR45625	-3.808875889	6.710055635	0
FBgn0267201	CR45641	CR45641	-0.266699692	1.898244707	1.659877521
FBgn0267240	CR45680	CR45680	0.008013093	-0.474181028	0.463894044
FBgn0267472	CR45822	CR45822	-2.044348159	3.908666492	1.095829942
FBgn0267585	CR45923	CR45923	1.038703909	4.276756292	-2.542418596
FBgn0267636	CR45974	CR45974	2.320676925	4.353687436	3.23019172
FBgn0267693	CR46029	CR46029	0.503558432	0.045880597	0.517946622
FBgn0267758	CR46089	CR46089	-3.595797598	2.24473963	0.307173288
FBgn0267773	CR46104	CR46104	0.579069255	-0.289019841	-0.080575007
FBgn0031778	CR9162	long non-coding RNA:CR9162	-3.166052853	0.03718304	-0.158442316
FBgn0039867	CstF50	Cleavage stimulation factor 50 kD subunit	0.548240501	-0.335919808	0.065691165
FBgn0050489	Cyp12d1-p	Cyp12d1-p	-0.200934424	0.710942527	-0.194279279
FBgn0031689	Cyp28d1	Cyp28d1	-0.016693884	0.581162694	-0.12720205
FBgn0036910	Cyp305a1	Cyp305a1	0.169841112	0.397304697	0.010196632
FBgn0031432	Cyp309a1	Cyp309a1	0.144268959	0.990227289	0.202185049
FBgn0041337	Cyp309a2	Cyp309a2	0.003071856	0.575550252	-0.029248954
FBgn0038007	Cyp313a3	Cyp313a3	-1.767419405	-2.646229638	0.52813665
FBgn0038076	Cyp313a4	Cyp313a4	-0.789287945	-0.510836691	1.7876879
FBgn0010019	Cyp4g1	Cytochrome P450-4g1	2.51188748	-1.147932877	0.658611815
FBgn0000473	Cyp6a2	Cytochrome P450-6a2	-0.200141914	1.351799797	-0.265770234
FBgn0025454	Cyp6g1	Cyp6g1	0.022029854	0.275988374	-0.087169673
FBgn0033696	Cyp6g2	Cyp6g2	0.62035232	0.987741949	-0.377922804
FBgn0015039	Cyp9b2	Cytochrome P450-9b2	-0.074917898	0.588607959	-0.073407582
FBgn0004629	Cys	Cystatin-like	0.083629944	0.349537967	-0.205773761
FBgn0000406	Cyt-b5-r	Cytochrome b5-related	0.005473931	0.427342146	-0.20039571
FBgn0010385	Def	Defensin	-1.555085058	1.869204841	-0.125278435
FBgn0034569	dgt3	dim γ-tubulin 3	-0.20741056	-0.479246405	1.230956397
FBgn0013812	Dhc93AB	Dynein heavy chain at 93AB	-0.088555782	-0.140096648	0.516534064
FBgn0010497	dmGlut	Dietary and metabolic glutamate transporter	0.605636503	0.055449714	0.132075894
FBgn0030607	dob	doppelganger von brummer	0.019600489	0.772302068	-0.213786953
FBgn0004240	DptA	Diptericin A	-0.937046315	3.436712527	1.925748362
FBgn0034407	DptB	Diptericin B	-1.85713097	3.213637611	2.775614864
FBgn0010388	Dro	Drosocin	-0.932178434	2.47496268	3.342671217
FBgn0052282	Drsl4	Drosomycin-like 4	-0.02946621	0.8219671	-0.357569087
FBgn0052185	edin	elevated during infection	-0.232891855	2.325998566	2.595236587
FBgn0000564	Eh	Eclosion hormone	0.137816414	-1.761559577	-0.218252297
FBgn0038796	eIF3g2	eukaryotic translation initiation factor 3 subunit g2	-2.61698382	-4.356335613	0.223626752
FBgn0052072	Elo68alpha	Elongase 68α	-2.029296231	3.052629249	0.40386982
FBgn0005658	Ets65A	Ets at 65A	0.024377416	0.476311997	0.406971161
FBgn0038665	euc	eucalyptus	-0.05869795	0.528520833	0.107876794
FBgn0038914	fit	female-specific independent of transformer	0.225006163	0.895911528	1.695652885
FBgn0026718	fu12	1-Acylglycerol-3-phosphate O-acyltransferase 2	0.13055163	0.38628094	0.024956346
FBgn0030013	GIIIspla2	Phospholipase A2 group III	0.121292052	-0.160838776	-0.427361256
FBgn0040321	GNBP3	Gram-negative bacteria binding protein 3	0.032120412	0.297833478	-0.099011218
FBgn0033995	GPHR	Golgi pH Regulator	0.118939325	-0.340001129	0.025160362
FBgn0063496	GstE4	Glutathione S transferase E4	-0.042340707	-1.622117473	0.743254698
FBgn0001150	gt	giant	0.202102869	0.96369638	0.621037519
FBgn0016660	H15	H15	0.004868256	-0.549916643	-0.030478787
FBgn0263084	HP1Lcsd	Heterochromatin Protein 1L chromoshadow domain	1.348183581	-3.344377288	-0.982303661
FBgn0263606	Hsc20	Heat shock protein cognate 20	-0.579259344	0.078641031	-0.080388545
FBgn0020415	Idgf2	Imaginal disc growth factor 2	-0.28586129	1.183973285	0.080497433
FBgn0001248	Idh	Isocitrate dehydrogenase	0.053633982	1.313524358	0.189051903
FBgn0044047	Ilp6	Insulin-like peptide 6	-0.023932922	-0.191642674	-0.316135488
FBgn0034328	IM23	Bomanin Bicipital 1	-0.235612714	0.288961349	0.751460762
FBgn0259683	Ir40a	Ionotropic receptor 40a	-0.023986407	3.277487758	0.14780437
FBgn0038789	Ir92a	Ionotropic receptor 92a	-2.991928664	-1.124477698	0.466617844
FBgn0034076	Jhedup	Juvenile hormone esterase duplication	0.70211532	-2.224120131	2.220809749
FBgn0013469	klu	klumpfuss	-0.01040703	0.345147344	-0.018841907
FBgn0011296	l(2)efl	lethal (2) essential for life	-0.00541346	-0.368027364	0.007675216
FBgn0028583	lcs	la costa	-2.110387606	0.075159239	-0.834403755
FBgn0259230	lectin-22C	lectin-22C	-4.409713503	-0.475331416	2.61922646
FBgn0002562	Lsp1alpha	Larval serum protein 1 α	-0.065131511	1.431396876	0.754369815
FBgn0002563	Lsp1beta	Larval serum protein 1 β	0.230902626	0.691334667	0.403050898
FBgn0002565	Lsp2	Larval serum protein 2	0.091084274	1.128707775	0.856222415
FBgn0004425	LysB	Lysozyme B	-2.588352837	-0.029258647	-3.834524968
FBgn0004429	LysP	Lysozyme P	-6.058695392	-0.300904136	-3.334839887
FBgn0034590	Magi	Magi	-0.095880722	0.28313055	-0.058722592
FBgn0033297	Mal-A8	Maltase A8	-3.089226972	0.137213762	0.579625573
FBgn0032382	Mal-B2	Maltase B2	0.063424588	0.28823956	-0.085152142
FBgn0010241	Mdr50	Multi drug resistance 50	-0.403860963	1.688721776	-0.594473274
FBgn0030993	Mec2	Mec2	-0.044636377	0.956926059	0.298971191
FBgn0023001	melt	melted	-0.002928216	0.560540089	0.066634491
FBgn0002719	Men	Malic enzyme	0.072851759	0.370876366	-0.079568046
FBgn0033712	mIF3	mitochondrial translation initiation factor 3	-0.212665806	-0.439855073	-0.174354934
FBgn0267366	mil	milkah	-0.487148289	-3.896143107	0.219049839
FBgn0263520	mir-4945	mir-4945 stem loop	0.352567514	-0.417625439	2.049339244
FBgn0260386	mtg	mind the gap	-0.449477689	0.105028634	-0.149053698
FBgn0051720	mthl15	methuselah-like 15	-0.183776597	1.03857062	0.407745423
FBgn0014865	Mtk	Metchnikowin	-0.350445438	2.069819035	2.129829057
FBgn0036203	Muc68D	Mucin 68D	-4.357342942	1.881649321	-1.490728245
FBgn0010381	NA	Drosomycin	-0.403723404	0.392345151	1.503513723
FBgn0033059	NA	lethal (2) k09848	0.020199081	-0.486675469	0.138740692
FBgn0041607	NA	Asparagine synthetase	-0.007670314	0.349430351	0.143357555
FBgn0261613	NA	O/E-associated zinc finger protein	0.009487768	-0.653285311	0.361987458
FBgn0028939	NimC2	Nimrod C2	-0.496299108	0.976638421	0.432670731
FBgn0038964	Nop56	Nop56	-0.116729865	-0.409980407	0.146358923
FBgn0042201	Nplp3	Neuropeptide-like precursor 3	0.019917487	-0.258766495	0.087105227
FBgn0040717	Nplp4	Neuropeptide-like precursor 4	-0.002383701	-0.304329216	0.144550378
FBgn0034310	Nup75	Nucleoporin 75kD	-0.028176912	-0.551168744	-0.245922856
FBgn0031109	Obp19a	Odorant-binding protein 19a	1.404720645	0.700209214	2.199951887
FBgn0011283	Obp28a	Odorant-binding protein 28a	0.432167453	-1.331737494	0.495083007
FBgn0034475	Obp56h	Odorant-binding protein 56h	0.003264529	1.830677836	0.117393571
FBgn0034766	Obp59a	Odorant-binding protein 59a	0.59854757	0.592284599	4.573366215
FBgn0011279	Obp69a	Odorant-binding protein 69a	1.147894243	0.028380336	0.852143466
FBgn0011281	Obp83a	Odorant-binding protein 83a	2.499188204	-0.487636846	4.206278074
FBgn0010403	Obp83b	Odorant-binding protein 83b	1.838742475	0.368747678	3.960094034
FBgn0011282	Obp84a	Odorant-binding protein 84a	3.195980426	-1.329812586	3.105177796
FBgn0039685	Obp99b	Odorant-binding protein 99b	0.463215932	2.156576416	-0.098109056
FBgn0033043	Or42b	Odorant receptor 42b	0.751160091	-0.051731667	2.511688667
FBgn0037324	Orco	Odorant receptor co-receptor	0.23634045	-0.564983283	1.058944599
FBgn0010401	Os-C	Os-C	6.159226058	-3.034041899	8.55732293
FBgn0042129	OS9	Olfactory-specific 9	0.330875259	-1.046984589	0.618835985
FBgn0034255	Oxp	Oxpecker	-0.572769871	0.665579038	-1.705998654
FBgn0041100	park	parkin	0.338649787	0.03440817	-0.135448079
FBgn0043578	PGRP-SB1	Peptidoglycan recognition protein SB1	-0.205802842	0.750225525	0.106027063
FBgn0043575	PGRP-SC2	Peptidoglycan recognition protein SC2	-1.190375398	1.006833282	3.353679141
FBgn0035806	PGRP-SD	Peptidoglycan recognition protein SD	-0.285752801	0.93080693	0.06283024
FBgn0003082	phr	photorepair	-0.640315223	1.662377186	0.342380084
FBgn0017556	Prosalpha4T2	Proteasome α4 subunit, Testis-specific 2	-1.043476901	-2.769780258	-1.277402216
FBgn0250843	Prosalpha6	Proteasome α6 subunit	0.077176841	0.420610509	-0.053961363
FBgn0051742	Prosbeta5R2	Proteasome β5 subunit-related 2	-3.914608662	0.75924895	-2.474767442
FBgn0013301	ProtB	Protamine B	-4.246751344	-2.002846195	-1.370423612
FBgn0027784	Prp18	Prp18	-0.221380088	0.002035727	-0.494357476
FBgn0034085	Ptp52F	Protein tyrosine phosphatase 52F	0.319284706	0.725422887	-0.403333818
FBgn0020385	pug	pugilist	0.075952537	0.478750974	0.159071284
FBgn0004577	Pxd	Peroxidase	-2.43661927	-0.727122763	-0.982194341
FBgn0033667	reb	rebuf	-0.675759107	-0.185641285	-0.038666964
FBgn0030313	Reepl1	Receptor accessory protein like 1	-1.263028908	-3.571526463	0.986869475
FBgn0030362	regucalcin	regucalcin	-0.030458688	0.363458905	0.113295117
FBgn0014018	Rel	Relish	-0.083127635	0.271814526	-0.013129773
FBgn0039152	Root	Rootletin	0.104397771	-0.359742978	-0.259174647
FBgn0052351	S-Lap2	Sperm-Leucylaminopeptidase 2	-0.450113607	-3.111026939	-0.030011266
FBgn0003328	scb	scab	-0.113974041	0.323337005	-0.215848876
FBgn0020908	Scp1	Sarcoplasmic calcium-binding protein 1	-0.350822909	-0.400194278	0.830939773
FBgn0262717	Skeletor	Skeletor	-0.059348583	0.393183732	-0.000352436
FBgn0026176	SkpB	SKP1-related B	-0.122445142	1.310496811	0.546873397
FBgn0024289	Sodh-1	Sorbitol dehydrogenase 1	0.095683294	0.53809481	0.016081242
FBgn0014031	Spat	Serine pyruvate aminotransferase	0.10025134	0.286222976	-0.088868245
FBgn0087021	Spc25	Spc25	2.998250998	0.564146481	-1.296794112
FBgn0032638	SPH93	Serine protease homolog 93	-2.37492106	0.75577764	8.306576667
FBgn0003479	spn-A	spindle A	0.446770996	-0.215926716	-0.138481124
FBgn0003483	spn-E	spindle E	-0.168205211	-0.606996488	1.004496661
FBgn0038299	Spn88Eb	Serpin 88Eb	-0.268199315	0.276392267	0.864229876
FBgn0032362	spz4	spatzle 4	-0.463337774	0.075148885	-1.596749735
FBgn0014033	Sr-CI	Scavenger receptor class C, type I	-0.27457237	0.532295218	-0.154744243
FBgn0035627	Sse	Separase	0.303457523	1.420239792	-0.851823927
FBgn0086704	stops	slow termination of phototransduction	0.042407289	0.513463881	0.213885903
FBgn0039124	tbrd-1	testis-specifically expressed bromodomain containing protein-1	3.563934852	-0.296485149	-0.423008279
FBgn0259977	Tdc1	Tyrosine decarboxylase 1	-0.10025915	0.446632585	0.489197299
FBgn0026760	Tehao	Tehao	-0.372018721	0.20197465	0.978673673
FBgn0041180	Tep4	Thioester-containing protein 4	-0.003386556	0.306458676	0.05934911
FBgn0040338	TfIIA-S-2	TfIIA-S-2	2.492013734	-2.00586686	0.445473963
FBgn0003719	tld	tolloid	-0.185910723	0.854444309	-0.18072811
FBgn0261575	tobi	target of brain insulin	-0.062069754	1.335089894	0.186310616
FBgn0036285	toe	twin of eyg	0.020925923	0.34913254	0.00534635
FBgn0044810	TotX	Turandot X	-0.138136257	2.226329456	-0.357996073
FBgn0027560	Tps1	Trehalose-6-phosphate synthase 1	0.042257385	0.24535411	-0.044134182
FBgn0039251	Trf4-2	Topoisomerase related function 4-2	-0.776063803	-3.366736974	1.370545229
FBgn0022355	Tsf1	Transferrin 1	0.07126419	0.442811496	0.13725198
FBgn0053505	U3-55K	U3 small nuclear riboprotein factor 55K	0.85429695	0.220196581	-0.548154382
FBgn0026755	Ugt37b1	UDP-glycosyltransferase family 37 member B1	0.022578534	0.662114413	0.390145394
FBgn0031176	whe	what else	-10.16958555	-2.348564202	-3.888354335
FBgn0261266	zuc	zucchini	-3.965204141	-3.553193452	-0.424361354
