## Supplementary material for "Neuromolecular and behavioral effects of ethanol deprivation in *Drosophila*": Data S10

Cluster 1
	acute_24hr	chronic_24hr	chronic_48hr
Cyp4g1	2.51188748	-1.147932877	0.658611815
Os-C	6.159226058	-3.034041899	8.55732293
Obp83b	1.838742475	0.368747678	3.960094034
Obp83a	2.499188204	-0.487636846	4.206278074
Obp84a	3.195980426	-1.329812586	3.105177796
a10	2.106119584	0.164912294	1.351368029
a5	3.932797275	0	7.280647934
CG14811	2.49523283	-1.092055107	-1.248194947
CG7992	3.845589287	0.823178276	0.500503804
CG4017	2.257633345	0.475546935	4.903555194
CG4580	3.858672547	2.167085987	-1.801486151
CG12923	3.090731098	2.237265101	0.352016419
CG13871	4.007300555	-0.657477977	-0.241843189
CG10588	4.0328883	-2.78089614	1.529625366
tbrd-1	3.563934852	-0.296485149	-0.423008279
TfIIA-S-2	2.492013734	-2.00586686	0.445473963
CR31845	1.817473449	0.418751456	-2.106369254
CG34457	1.938168308	0.369070538	-1.539367595
amn	3.003662857	-0.982964952	1.385923555
Spc25	2.998250998	0.564146481	-1.296794112
CG42299	2.997488891	-0.348804233	-0.21266161
CG42395	2.193475989	-0.822964443	0.379350989
CG42716	3.497360901	0.248937487	-0.444256712
CR44053	2.169035195	-0.332595006	0.259589177
CR44453	2.61425258	-0.647753643	-3.363945912
CR44541	1.930163058	0.208718653	0.117487674
CR44776	3.134849044	0.286226128	1.22769165
CR45266	4.16892326	2.030624768	0
CR45338	2.140737169	-0.382653229	-0.09992604
Cluster 2
	acute_24hr	chronic_24hr	chronic_48hr
CG16826	-9.70890016	0.443215058	-5.295676044
CG34212	-7.565912557	-0.702122691	-3.58531087
whe	-10.16958555	-2.348564202	-3.888354335
LysB	-2.588352837	-0.029258647	-3.834524968
LysP	-6.058695392	-0.300904136	-3.334839887
CG13947	-5.363580517	-0.183866446	-3.951758703
CG14829	-0.774803581	-0.701018635	-4.635362961
Muc68D	-4.357342942	1.881649321	-1.490728245
CG12310	1.122606398	1.762259419	-4.991919583
CG14668	-4.099238965	0.864005439	-1.327772748
CG14689	-1.776228406	3.533870425	-3.97868403
CG14891	-3.266987151	-2.096336629	-4.152130271
CG18675	0.970768286	1.232425483	-3.877014683
CG30371	-4.34473311	0.044032202	-0.641076458
Prosbeta5R2	-3.914608662	0.75924895	-2.474767442
CG33109	-3.989630733	1.206619044	-2.569726593
CG42710	-4.380019778	0.353977344	-0.982303661
CG43679	-5.730759659	0.246926451	-3.433094117
CG43680	-4.802252926	-0.831910832	-3.280682326
CG44142	-5.569500706	0.558705414	-1.816303496
CR44653	-0.160326939	0.032400591	-4.246216893
CG45080	-7.674088427	0.657238434	-1.980224996
Cluster 3
	acute_24hr	chronic_24hr	chronic_48hr
CG13428	-1.788195175	1.093738089	2.975911843
spn-E	-0.168205211	-0.606996488	1.004496661
alphaTub85E	-1.298036908	-0.376913422	2.475381775
FBgn0010381	-0.403723404	0.392345151	1.503513723
Dhc93AB	-0.088555782	-0.140096648	0.516534064
Scp1	-0.350822909	-0.400194278	0.830939773
Tehao	-0.372018721	0.20197465	0.978673673
CG14445	-0.208723074	-0.402880495	1.010864053
CheA7a	-0.310443587	-0.445229523	2.668068875
Obp19a	1.404720645	0.700209214	2.199951887
CG13088	-0.33415068	0.000376261	0.624572797
CG18563	-0.760851473	0.578117527	4.21007483
Or42b	0.751160091	-0.051731667	2.511688667
CG17290	-0.250641527	-0.118215738	2.723437366
CG14502	-0.434989054	0.162311975	1.250109391
CG18540	-0.557312357	0.683636901	1.468797582
IM23	-0.235612714	0.288961349	0.751460762
dgt3	-0.20741056	-0.479246405	1.230956397
Obp59a	0.59854757	0.592284599	4.573366215
CG14142	-0.209869893	-0.089270734	1.035341581
CG13068	-0.570467861	-0.014112298	0.991395384
CheA75a	-1.004008494	0.725258313	3.219600832
Orco	0.23634045	-0.564983283	1.058944599
CG8236	-0.241171017	-0.658167578	3.829460131
CG9492	-1.056361081	0.187835723	3.345933766
Cyp313a4	-0.789287945	-0.510836691	1.7876879
Spn88Eb	-0.268199315	0.276392267	0.864229876
CG11391	0.338831792	0.169397382	2.287972053
fit	0.225006163	0.895911528	1.695652885
CG13177	-1.463162185	0.244457147	3.041842152
PGRP-SC2	-1.190375398	1.006833282	3.353679141
CheB42b	-0.714082296	0.270656837	1.368713714
CR42735	-1.046353992	1.266982684	2.493839245
CR42794	-0.870373883	-1.062136932	2.899416824
CR43253	0.15693338	0.08921485	1.289220107
CG43255	0.211133305	-0.029975644	0.467986359
mir-4945	0.352567514	-0.417625439	2.049339244
CG43841	-0.566264634	-0.297893569	0.514837403
CR44199	0.25964224	0.619424287	3.286834941
CR44915	0.49105696	0.468332557	2.311652511
CR45200	-0.32288443	0.024312401	1.69827473
Cluster 4
	acute_24hr	chronic_24hr	chronic_48hr
ade2	0.132350982	0.321897722	0.176136635
ade3	0.008262619	0.455169199	0.198203096
Amy-d	-0.156559132	1.421296213	-0.383257345
Amy-p	-0.307965658	1.402697798	-0.186747451
CecC	-1.057733381	1.528984844	-0.089504553
Cyt-b5-r	0.005473931	0.427342146	-0.20039571
Cyp6a2	-0.200141914	1.351799797	-0.265770234
gt	0.202102869	0.96369638	0.621037519
Idh	0.053633982	1.313524358	0.189051903
Lsp1alpha	-0.065131511	1.431396876	0.754369815
Lsp1beta	0.230902626	0.691334667	0.403050898
Lsp2	0.091084274	1.128707775	0.856222415
Men	0.072851759	0.370876366	-0.079568046
phr	-0.640315223	1.662377186	0.342380084
scb	-0.113974041	0.323337005	-0.215848876
tld	-0.185910723	0.854444309	-0.18072811
betaTub60D	-0.086316331	0.638462775	-0.174274157
Cys	0.083629944	0.349537967	-0.205773761
Ets65A	0.024377416	0.476311997	0.406971161
Mdr50	-0.403860963	1.688721776	-0.594473274
Def	-1.555085058	1.869204841	-0.125278435
AttA	-1.524124773	1.308764389	0.79844171
klu	-0.01040703	0.345147344	-0.018841907
Rel	-0.083127635	0.271814526	-0.013129773
Spat	0.10025134	0.286222976	-0.088868245
Sr-CI	-0.27457237	0.532295218	-0.154744243
CG11899	-0.03998244	0.396574812	-0.115909305
Cp7Fc	0.214772998	1.480647462	-0.437652973
Cyp9b2	-0.074917898	0.588607959	-0.073407582
alpha-Est10	0.02204573	0.348224205	-0.068495764
AstA	0.01341164	0.82532731	0.029324494
pug	0.075952537	0.478750974	0.159071284
Idgf2	-0.28586129	1.183973285	0.080497433
Tsf1	0.07126419	0.442811496	0.13725198
melt	-0.002928216	0.560540089	0.066634491
aay	0.024653268	0.452692846	0.241002316
Sodh-1	0.095683294	0.53809481	0.016081242
Cyp6g1	0.022029854	0.275988374	-0.087169673
SkpB	-0.122445142	1.310496811	0.546873397
CG1979	0.26743222	0.836408047	0.574407656
Ady43A	-0.195228804	0.431212969	0.101484763
fu12	0.13055163	0.38628094	0.024956346
Ugt37b1	0.022578534	0.662114413	0.390145394
CG17324	-0.110818515	0.712068553	-0.205066725
Tps1	0.042257385	0.24535411	-0.044134182
CG4757	-0.910982576	2.119956518	1.178270189
NimC2	-0.496299108	0.976638421	0.432670731
cathD	0.060608535	0.601170373	0.041097707
CG6041	-0.164740196	0.463698988	0.108439944
regucalcin	-0.030458688	0.363458905	0.113295117
CG9519	-0.145696804	0.399279033	-0.197278166
dob	0.019600489	0.772302068	-0.213786953
CG9095	-0.002473855	0.306391731	0.02537649
Mec2	-0.044636377	0.956926059	0.298971191
Cyp309a1	0.144268959	0.990227289	0.202185049
CG17224	-0.010062687	0.465540106	-0.24172254
CG17264	-0.079002356	0.522725692	-0.123674144
Cyp28d1	-0.016693884	0.581162694	-0.12720205
CG11034	-0.618566464	1.230009825	0.079822642
CG13794	0.123419585	0.450515398	0.272739793
CG18302	-0.113411042	0.35428523	0.020613296
Mal-B2	0.063424588	0.28823956	-0.085152142
CG6012	0.319128072	1.200265358	0.252700378
CG16772	-0.171693993	0.541604109	-0.177545383
CG9272	-1.073396632	1.844772711	0.558328271
CG13741	-0.092624147	0.915301664	-0.404786269
CG1667	-0.114708074	0.768688896	-0.257116094
Cyp6g2	0.62035232	0.987741949	-0.377922804
CG8249	-0.039634803	0.393966013	0.289078765
Ptp52F	0.319284706	0.725422887	-0.403333818
CG7997	0.006917227	0.44368155	-0.016490527
Obp56h	0.003264529	1.830677836	0.117393571
CG16898	-0.019894672	1.518906494	-0.634278065
Magi	-0.095880722	0.28313055	-0.058722592
CG15661	0.102997013	0.76242788	-0.030632558
CG9119	0.127370772	0.642991768	-0.119902135
CG10359	-0.1394044	0.412561084	0.183104618
CG7509	0.015766213	0.544841654	0.145253576
Sse	0.303457523	1.420239792	-0.851823927
PGRP-SD	-0.285752801	0.93080693	0.06283024
toe	0.020925923	0.34913254	0.00534635
bmm	0.063907909	0.485443476	-0.038101383
CG9701	-0.108846809	0.612278038	0.024024203
CG9629	0.047453818	0.302485055	0.028395219
Cpr76Bc	0.038688128	1.053951902	-0.505064852
Cyp305a1	0.169841112	0.397304697	0.010196632
CG11796	0.136505052	0.527051316	0.111714995
CG14642	0.094579451	0.89520451	-0.077630202
CG1092	-0.27426448	0.553060434	0.025624234
CG14598	-0.82210831	0.482453582	0.56990012
CG8112	-0.039370536	0.495919566	-0.052931495
CG9396	0.088917414	0.417150247	-0.062316152
Cht5	-0.150747853	0.620068002	-0.293373429
AOX3	-0.08376676	0.372690583	-0.112786563
CG17556	-0.272693795	1.235669131	0.002193566
CG8907	0.052843672	2.03161307	-0.012643275
AdSL	0.071961593	0.503819356	0.041935313
AttD	-1.68580918	1.735960725	0.299946641
euc	-0.05869795	0.528520833	0.107876794
CG15923	-0.253773589	1.116794958	0.05972276
CG6733	-0.12833979	1.810781363	0.187248441
CG12268	0.004025298	0.472210229	0.06479573
CG11089	-0.008903588	0.439553109	0.163204082
CG10559	-0.205429607	1.668165492	0.825248265
CG14259	-0.216854428	0.758033798	-0.260056048
CG11843	0.444588597	1.168347551	0.098732369
Obp99b	0.463215932	2.156576416	-0.098109056
CG1544	0.133610355	0.534102719	0.102702379
CG1774	-0.049186706	0.37686823	0.085710267
GNBP3	0.032120412	0.297833478	-0.099011218
CG3699	0.133060029	0.638839424	-0.075607268
CG3348	0.204008129	0.743108849	0.157955987
Tep4	-0.003386556	0.306458676	0.05934911
Cyp309a2	0.003071856	0.575550252	-0.029248954
AttB	-1.180866753	1.668291107	1.287304258
FBgn0041607	-0.007670314	0.349430351	0.143357555
PGRP-SB1	-0.205802842	0.750225525	0.106027063
TotX	-0.138136257	2.226329456	-0.357996073
CG30033	-0.269344666	0.36855044	-0.215809109
CG30083	-0.28963229	1.962361077	0.937787568
CG30148	-0.028321144	1.538637145	-0.12927156
CG30203	-0.145937187	0.360116233	0.360262075
Cyp12d1-p	-0.200934424	0.710942527	-0.194279279
CG31075	0.067174501	0.478212675	0.037568427
CG31664	0.691984615	1.320506943	0.12678231
mthl15	-0.183776597	1.03857062	0.407745423
Drsl4	-0.02946621	0.8219671	-0.357569087
CG32368	0.045493245	1.064432768	-0.169214377
CG32512	0.005903631	0.379648566	-0.216449726
CG32694	-0.005061088	0.238469741	-0.077818031
CG33288	0.236929418	0.783961071	0.432603298
CG33296	0.142254359	0.851249393	0.432700025
CG33470	0.270802294	0.739973718	0.202592741
CG33494	-0.035832873	0.498166687	-0.333742204
CG34057	0.356947382	1.290497983	0.010982886
CG40160	0.077819867	0.751072085	0.022131562
CG18003	0.171423283	1.025878182	-0.164844161
CG34166	0.202452162	1.090827184	0.033972745
CG34265	0.234861317	0.818983563	-0.218912986
CG34382	-0.79171021	0.937774504	0.424093998
CG34454	-0.032370907	0.535133089	-0.289472313
CG34456	0.456668011	1.520059957	-0.095665419
stops	0.042407289	0.513463881	0.213885903
Prosalpha6	0.077176841	0.420610509	-0.053961363
Tdc1	-0.10025915	0.446632585	0.489197299
CR42651	-1.352831222	1.74260468	0.672418999
tobi	-0.062069754	1.335089894	0.186310616
CG42807	-0.277010948	0.993307822	-0.216708602
Skeletor	-0.059348583	0.393183732	-0.000352436
CG43236	-0.491205346	1.897141255	0.834228351
CR43855	0.103358685	1.574721367	-0.278528826
CR44042	-0.41899792	1.262518123	0.494950786
CR44380	0.64019853	1.619477291	0.054363891
CR45018	0.142399624	0.502397301	0.279892799
CR45366	0.025779103	1.480912307	0.886110014
CR45440	-0.017740728	2.375102205	0.310552231
Cluster 5
	acute_24hr	chronic_24hr	chronic_48hr
CecA1	-2.636170496	3.618637137	3.878328364
CecA2	-0.664964256	3.240458941	2.38837234
DptA	-0.937046315	3.436712527	1.925748362
Dro	-0.932178434	2.47496268	3.342671217
Mtk	-0.350445438	2.069819035	2.129829057
CG13992	-1.022698455	2.01032066	4.404075351
SPH93	-2.37492106	0.75577764	8.306576667
CG15130	-2.186216974	2.342102546	1.701688663
CheB38c	-1.526072967	1.801738044	1.87319886
DptB	-1.85713097	3.213637611	2.775614864
CG8757	-0.476751054	2.522869678	1.401625481
CG14187	-0.887173887	2.467253996	2.128707944
CG16789	-0.756871469	3.966329602	2.124375472
CG6283	1.987416606	4.836377288	2.082178555
AttC	-0.775322132	3.154263038	2.886630707
edin	-0.232891855	2.325998566	2.595236587
CheB98a	-0.572307438	2.4953851	3.866928333
CG43175	-0.294031855	2.663116375	1.60282461
CG43920	1.078223984	3.911034249	4.866461897
CR43992	-2.777466968	3.577286407	3.434289311
CR44404	-3.031444748	3.924582521	7.479380616
CR45045	-0.038610674	2.397258299	3.477699291
CR45641	-0.266699692	1.898244707	1.659877521
CR45974	2.320676925	4.353687436	3.23019172
Cluster 6
	acute_24hr	chronic_24hr	chronic_48hr
Eh	0.137816414	-1.761559577	-0.218252297
Prosalpha4T2	-1.043476901	-2.769780258	-1.277402216
Reepl1	-1.263028908	-3.571526463	0.986869475
CG11068	-0.122322115	-2.559219107	-0.394135628
Andorra	1.846101828	-4.454942776	0.531540478
CG8028	-0.0655827	-2.06168068	0.445682873
COX5BL	0.559150653	-2.53073034	-0.780630155
CG15143	-0.359915122	-1.696915721	0.461236675
CG4712	-0.480236574	-3.29886779	1.110781915
Jhedup	0.70211532	-2.224120131	2.220809749
CG10357	-0.696747295	-4.513032015	4.229650079
CG17666	-0.414692103	-3.270328579	1.883732177
CG6971	-0.665961449	-2.966787083	0.31854121
Cyp313a3	-1.767419405	-2.646229638	0.52813665
CG9589	0.185025173	-3.552879611	-0.563436346
eIF3g2	-2.61698382	-4.356335613	0.223626752
Trf4-2	-0.776063803	-3.366736974	1.370545229
CG31516	-0.442301289	-2.90257658	0.722194043
CG31546	0.159850024	-4.087286338	2.309295564
S-Lap2	-0.450113607	-3.111026939	-0.030011266
CG34045	-0.869984768	-3.255559506	0.64085768
GstE4	-0.042340707	-1.622117473	0.743254698
Cby	-0.520393318	-2.326931928	2.228833642
CG34107	0.720474172	-3.081638506	2.033182735
AGO3	0.625247489	-2.604815628	-0.099884802
CG42749	-1.18323467	-1.805949099	0.343851626
CR43279	-1.593549272	-3.418752902	0.11298119
HP1Lcsd	1.348183581	-3.344377288	-0.982303661
CR43961	-0.777490979	-3.423718463	1.051676361
CG42688	-1.658978815	-4.71348084	0
CR44976	1.919929307	-3.959297265	-1.577057262
CR45138	-0.527439704	-1.727112692	0.275814652
CR45140	-0.8317495	-2.01083837	0.019818969
CR45340	-1.243154804	-1.90812576	1.107743334
mil	-0.487148289	-3.896143107	0.219049839
CG46059	-1.148050304	-2.767945259	-0.547221963
Cluster 7
	acute_24hr	chronic_24hr	chronic_48hr
spn-A	0.446770996	-0.215926716	-0.138481124
Cks30A	0.054900784	-0.809588828	0.618439891
dmGlut	0.605636503	0.055449714	0.132075894
Obp69a	1.147894243	0.028380336	0.852143466
Obp28a	0.432167453	-1.331737494	0.495083007
l(2)efl	-0.00541346	-0.368027364	0.007675216
H15	0.004868256	-0.549916643	-0.030478787
CG5707	0.00139081	-0.492447517	-0.396289771
Prp18	-0.221380088	0.002035727	-0.494357476
CG3176	-0.513886508	-0.212466527	-0.731803767
CG5966	0.054547176	0.29899522	-0.696615225
GIIIspla2	0.121292052	-0.160838776	-0.427361256
CG5321	-0.078097726	-0.002963111	-0.459954055
CG12204	0.162233586	-0.062447029	-0.534635721
CG17261	0.463649319	-1.243962701	0.243744803
CG9505	-0.007755625	-0.619357525	-0.566803703
CG7203	-0.152014385	-0.317620502	0.064869604
CG7227	-0.09403161	-0.415778351	-0.58115236
CG13390	0.484559365	0.088178487	-0.058236418
CG9541	0.098124794	-0.551397821	0.41581831
spz4	-0.463337774	0.075148885	-1.596749735
CG16798	0.622671286	0.066987512	0.293768324
CG14397	0.277597063	0.879258695	-1.275301552
FBgn0033059	0.020199081	-0.486675469	0.138740692
CG1942	1.030588649	0.019800527	-0.275314512
CG13955	0.303071387	-0.919190061	-2.412208648
CG10459	0.114790946	-0.138253335	-1.026951551
CG11777	-0.05382956	-0.512798333	-0.149445005
reb	-0.675759107	-0.185641285	-0.038666964
CG8850	-0.725269267	-0.253757345	-2.184260503
mIF3	-0.212665806	-0.439855073	-0.174354934
CG10265	0.160433606	-0.437799142	0.028562157
GPHR	0.118939325	-0.340001129	0.025160362
CG6967	-1.056433113	0.11731675	0.053653903
CG4866	-0.839390161	0.18952916	-0.151974883
Oxp	-0.572769871	0.665579038	-1.705998654
Nup75	-0.028176912	-0.551168744	-0.245922856
CG13926	0.068211663	-0.034349663	-0.356846617
ckd	0.091553369	-0.637900992	-0.00404391
CG11342	-0.051178372	-0.516459926	-0.759910093
CG6683	0.284593426	-0.651882114	-0.306782467
CG4476	-0.684069039	-0.09811816	0.063701568
CG4950	-0.485334814	0.144436848	-0.136284792
CG13699	-0.061522238	-0.036292468	-1.056786152
CG11109	0.546561173	0.015484323	0.02807125
CG14688	-0.025548869	-0.48706446	0.184935136
CG14864	-0.804143473	0.827778327	-0.930821637
Cad89D	0.710724085	0.351333658	-0.085777948
Nop56	-0.116729865	-0.409980407	0.146358923
Root	0.104397771	-0.359742978	-0.259174647
CG11858	0.31274414	0.045722717	-0.154490487
CG15515	-0.052746411	-0.795144972	-0.140763373
CstF50	0.548240501	-0.335919808	0.065691165
Nplp4	-0.002383701	-0.304329216	0.144550378
CG13053	-0.579512161	-0.99209452	-1.204988316
park	0.338649787	0.03440817	-0.135448079
OS9	0.330875259	-1.046984589	0.618835985
Nplp3	0.019917487	-0.258766495	0.087105227
Ilp6	-0.023932922	-0.191642674	-0.316135488
CG32271	0.258252807	0.16533391	-0.491163301
CG33468	0.599673437	-0.845604355	-0.261259493
U3-55K	0.85429695	0.220196581	-0.548154382
CR40469	0.488720959	-0.387006778	-0.419546061
CG34305	-0.177496204	0.037320108	-0.392333178
mtg	-0.449477689	0.105028634	-0.149053698
FBgn0261613	0.009487768	-0.653285311	0.361987458
CG43117	-0.11505509	-0.827342253	0.3562677
CG43402	-0.044081226	-0.504832486	-0.506894811
Hsc20	-0.579259344	0.078641031	-0.080388545
CR44054	-0.631991092	-0.172312563	-1.009719157
CR44366	0.659926162	0.185265496	0.622521559
CR44720	-0.232314237	-0.155967779	-0.775674793
CR44843	-0.208011779	0.141906741	-0.564384261
CR45141	0.734441967	-0.252362649	-0.250423074
CR45367	-0.918185017	-1.23765954	-0.963559479
CR45680	0.008013093	-0.474181028	0.463894044
CR46029	0.503558432	0.045880597	0.517946622
CR46104	0.579069255	-0.289019841	-0.080575007
Cluster 8
	acute_24hr	chronic_24hr	chronic_48hr
Pxd	-2.43661927	-0.727122763	-0.982194341
ProtB	-4.246751344	-2.002846195	-1.370423612
lcs	-2.110387606	0.075159239	-0.834403755
CG14797	-1.90253012	0.069691818	0.300207511
CG15625	-2.697727596	0.236860776	-0.39292145
CR9162	-3.166052853	0.03718304	-0.158442316
CG18301	-2.698315096	1.64326027	-0.306265053
Mal-A8	-3.089226972	0.137213762	0.579625573
CG3344	-2.803871401	0.814081213	1.411452264
CG2113	-2.866085973	-1.607653234	-0.234350377
CG11404	-3.635678584	-1.501343783	0
CG4546	-1.850408498	-1.060125035	0.366829239
CG10185	-1.410624332	-0.109785079	1.227466228
Ir92a	-2.991928664	-1.124477698	0.466617844
CG13855	-3.030291266	0.200475541	-0.068243724
CG4815	-4.023775704	1.290267242	0.268398451
CheB38a	-5.051100695	-0.489322245	4.445612819
CG34437	-2.403200416	-1.034644688	0.0471244
CG42296	-4.349121664	-0.14232053	1.163637636
lectin-22C	-4.409713503	-0.475331416	2.61922646
zuc	-3.965204141	-3.553193452	-0.424361354
CheA86a	-4.500192676	-0.126016261	2.420788343
CR45552	-2.334135316	-0.366298538	1.138375849
CR45582	-1.936877014	0.084263433	-0.479056627
CR46089	-3.595797598	2.24473963	0.307173288
Cluster 9
	acute_24hr	chronic_24hr	chronic_48hr
CG10505	-1.373208346	3.394671458	0.573564027
CG10064	-0.203131692	2.805407169	-0.789096138
CG14107	-1.888322784	4.63035942	-0.00513984
CG14607	0.196778904	3.4724498	0
CG5391	0.228567404	2.849669003	-0.438876833
CG14416	-0.01363515	2.853046897	-1.303238597
CG11052	-0.214355857	2.791181334	-0.582806001
CR32385	0.661840926	3.486749357	0.225051805
CG31262	0.970636864	4.866538073	-0.181018076
Elo68alpha	-2.029296231	3.052629249	0.40386982
CG32237	1.446636199	4.8411851	0
Ir40a	-0.023986407	3.277487758	0.14780437
CG43156	-0.601402677	3.091851589	0.08068279
CR43988	0.972754234	2.759511243	-1.24121179
CR44996	0.281838566	2.430200955	-1.258181773
CR45439	-0.774331045	3.628094075	0.958467315
CR45625	-3.808875889	6.710055635	0
CR45822	-2.044348159	3.908666492	1.095829942
CR45923	1.038703909	4.276756292	-2.542418596
